# Single-cell RNA profiling of *Plasmodium vivax*-infected hepatocytes reveals parasite- and host- specific transcriptomic signatures and therapeutic targets

**DOI:** 10.1101/2022.02.01.478648

**Authors:** Anthony A Ruberto, Steven P Maher, Amélie Vantaux, Chester J Joyner, Caitlin Bourke, Balu Balan, Aaron Jex, Ivo Mueller, Benoit Witkowski, Dennis E Kyle

## Abstract

The resilience of *Plasmodium vivax*, the most widely distributed malaria-causing parasite in humans, is attributed to its ability to produce dormant liver forms known as hypnozoites, which can activate weeks, months, or even years after an initial mosquito bite. The factors underlying hypnozoite formation and activation are poorly understood, as is the parasite’s influence on the host hepatocyte. Here, we shed light on transcriptome-wide signatures of both the parasite and the infected host cell by sequencing over 1,000 *P. vivax*-infected hepatocytes at single-cell resolution. We distinguish between replicating schizonts and hypnozoites at the transcriptional level, identifying key differences in transcripts encoding for RNA-binding proteins associated with cell fate. In infected hepatocytes, we show that genes associated with energy metabolism and antioxidant stress response were upregulated, and those involved in the host immune response downregulated, suggesting both schizonts and hypnozoites alter the host intracellular environment. The transcriptional markers in schizonts, hypnozoites, and infected hepatocytes revealed here pinpoint potential factors underlying dormancy and can inform therapeutic targets against *P. vivax* liver-stage infection.
