## Supplementary material for "Single-cell RNA profiling of *Plasmodium vivax*-infected hepatocytes reveals parasite- and host- specific transcriptomic signatures and therapeutic targets": Figure 2 source data 1

### Sheet: 1
Figure 2—source data 1. Summary statistics and cell and gene filtering metrics for each sample.
	Infected				Naïve
	Replicate 1		Replicate 2		Replicate 1
	Day 5	Day 9	Day 5	Day 9	Day 5	Day 9
Read 1 Count	424000000	403000000	434000000	441000000	422000000	379000000
Read 2 Count	424000000	403000000	434000000	441000000	422000000	379000000
% GC (R1, R2)	47. 58, 46.55	47.44, 46.56	46.15, 43.61	46.16, 42.85	47.57, 46.3	47.44, 46.56
% Q20 (R1, R2)	99.1, 96.61	98.99, 96.06	98.96, 92.34	99.01, 95.10	99.1, 96.65	98.99, 96.06
Kallisto Bustools
Number of Reads processed	424000000	403000000	434000000	441000000	422000000	379000000
Number of Reads Pseudoaligned	337000000	318000000	271000000	277000000	314000000	281000000
%age of Reads Pseudoaligned (to exon regions)	79.3	79.08	62.54	62.89	74.47	74.3
Barcodes (Cells & "Empty Droplets")	2240000	2080000	2450000	1090000	2470000	1940000
Genes	42463	42463	42463	42463	42463	42463
Total UMIs pre-cell filtering	177000000	171000000	206000000	45800000	170000000	165000000
# of reads / UMIs pre-gene filtering	1.90395	1.90395	1.31553	1.90395	1.84706	1.90395
QC step 1) Empty Drops
Cells	7471	8020	13168	6417	7171	14632
Genes detected	42463	42463	42463	42463	42463	42463
Total UMIs post-emptyDrops	117000000	99700000	124000000	26400000	119000000	125000000
Species-specific processing☨
A) P. vivax
Cells	7471	8020	13494	6417	-	-
Genes	6523	6523	6523	6523	-	-
Total UMIs	3660000	371000	1090000	143000	-	-
QC step A1) Filter out cells with low # of genes detected (nFeature_RNA > 60)
Cells	636	255	457	90	-	-
Genes detected	6523	6523	6523	6523	-	-
Total UMIs	3660000	239000	781000	54600	-	-
QC step A2) Filter out genes with low detection (rowSums >= 10)
Cells	636	255	457	90	-	-
Genes detected	4717	3741	4393	1072	-	-
Total UMIs	3450000	234000	779000	38800	-	-
B) H. sapiens
Cells	7471	8020	13168	6417	7171	14632
Genes detected	35602	35602	35602	35602	35602	35602
Total UMIs	113000000	99300000	124000000	26200000	119000000	125000000
QC step B1) Filter genes detected in less than 30 cells
Cells	7471	8020	13058	6417	7171	14632
Genes detected	16334	16360	16852	14608	16388	16646
Total UMIs	113000000	99200000	123000000	26200000	119000000	125000000
QC step B2) Filter cells with low Features (nFeature_RNA > 750)
Cells	6857	7355	11943	6062	6768	13945
Genes detected	16335	16360	16852	14608	16388	16646
Total UMIs	112000000	98000000	122000000	25700000	119000000	124000000
Summary statistics: Post- cell and gene filtering
P. vivax P01 genome coverage⎈ (%)	72.31	57.35	67.36	16.43	-	-
Median genes per cell	824	442	644	268	-	-
Median UMIs per cell	1209	556	840	380	-	-
H. sapiens genome coverage▼ (%)	81.98	82.11	84.58	73.31	82.25	83.54
Median genes per cell	4170	3591	2896	1874	4534	2190
Median UMIs per cell	17486	13102	9238	4140	18621	6092
P. vivax P01 genome size (Mb)☨☨	29.04
H. sapiens (Mb)☨☨☨	2864.4
P. vivax P01 genome size / H.sapiens genome size * 100 (%)	1
☨ Cell-gene matrix containing human and P. vivax genes was filtered for QC processing for each species separately
☨☨ Source versions(s) GCA_900093555.2, Sep 01, 2020, Oct 01, 2021; Release # :PlasmoDB rel. 51
☨☨☨ Reference genome: Homo sapiens (assembly GRCh38.p14)
⎈ P. vivax P01 v51 contains 6523 protein coding genes (Genome coverage = genes detected / protein coding genes in genome)
▼H. sapiens (assembly GRCh38.p14) v103 contains 19925 protein coding genes (Genome coverage = genes detected / protein coding genes in genome)
