## Supplementary material for "Single-cell RNA profiling of *Plasmodium vivax*-infected hepatocytes reveals parasite- and host- specific transcriptomic signatures and therapeutic targets": Figure 7 source data 1

### Sheet: A
Figure 7—source data 1. Transcription factor enrichment analysis. Rows highlighted in green are sets that are significantly enriched, adjusted p value < 0.05.
TrancriptionFactor	Source	Enrichment	Detected	Total	Percentage	Pvalue	adjustedPvalue	OddsRatio	CombinedScore	Genes	Phentoype	Direction
NRF2	CHEA	15/1022	15	1022	1.46771	0.000315738	0.0262062	3.0916	24.9202	NQO1,MCFD2,TXNRD1,EPHX1,OSGIN1,TXN,PTGR1,TSKU,ETNPPL,PAH,ALDH1A1,AOX1,GCLM,RPS12,FTL	Schizonts	Up
NELFE	ENCODE	3/234	3	234	1.28205	0.000791127	0.0482588	19.7333	140.936	EGR1,CALR,JUNB	Schizonts	Down
HNF4A	ENCODE	5/1276	5	1276	0.39185	0.00253123	0.0547377	6.6923	40.0136	IL32,CCL20,APOE,SOD2,JUNB	Schizonts	Down
RUNX1	CHEA	5/1294	5	1294	0.386399	0.00269202	0.0547377	6.5925	39.0109	EGR1,CD81,TPM1,SOD2,JUNB	Schizonts	Down
ZMIZ1	ENCODE	4/914	4	914	0.437637	0.00507498	0.0773934	6.98681	36.9144	EGR1,CD81,CALR,JUNB	Schizonts	Down
KLF4	CHEA	4/987	4	987	0.405268	0.00666217	0.0812784	6.4432	32.2889	IFITM2,APOE,CALR,JUNB	Schizonts	Down
NFYB	ENCODE	105/3715	105	3715	2.82638	1.15452e-06	0.000115452	1.7927	24.5094	ERRFI1,ISCA1,ARL6IP1,TMEM167A,TUSC2,CISD2,MSMO1,SAT1,CDC14B,CCDC28A,GCSH,MPC1,MPC2,HMGN3,FADS1,MAP2K3,RALBP1,MBNL2,ACYP2,CYP39A1,PMS2P1,SNRPF,RPL28,FTL,ABHD2,INSIG1,MTTP,ADIPOR1,OAZ1,ADIPOR2,ZNF706,RDH11,CEP70,DPH3,CAMTA1,COX14,ANKRD28,OSBPL9,DNAJC19,RPL41,UQCC3,EDEM1,SS18L2,SURF4,TMA7,NFATC3,DHCR24,LSM5,ELL2,LSM3,GLUD1,CPS1,GPR180,RHEB,NDUFAF2,ONECUT2,ATP2A2,MRPL41,GUK1,PPP2R5E,SUMO3,COX8A,ZCCHC…	Hypnozoite	Up
CHD1	ENCODE	26/655	26	655	3.96947	0.000188722	0.0094361	2.31747	19.8728	ISCA1,CLIC4,UHRF1BP1L,MTTP,CEBPG,DLST,ATP2A2,PIK3R1,WASL,UQCRH,PTDSS1,RPS15A,FAM120A,RPL39,EDEM1,SYVN1,ANO6,COMMD6,ALDH4A1,GLUD1,UGDH,LYRM1,UQCRQ,RHEB,RPL28,FTL	Hypnozoite	Up
NFE2L2	CHEA	34/1022	34	1022	3.32681	0.000560296	0.0170297	1.93867	14.5149	CDKN1A,MCFD2,MAOA,SLC41A2,SLC40A1,TWF1,SLC30A10,ACACB,TSKU,RPS15A,ZNF706,PPP2R5E,CEP70,AOX1,TMEM14A,POLR2J,RPS12,ABCC2,AGL,GPT2,IDH1,TXNRD1,OSGIN1,PLEKHA3,LMO7,COMMD6,PTGR1,TPD52L1,HIPK2,CYP39A1,SPCS3,PAH,MEGF9,FTL	Hypnozoite	Up
E2F6	ENCODE	83/3245	83	3245	2.55778	0.000681189	0.0170297	1.53334	11.1806	ERRFI1,SCARB1,MCUR1,POP7,CISD2,TMEM141,TSKU,GCSH,RPS6KA3,HINT1,MPC1,PSD3,HMGN3,RPS13,FADS1,IL13RA1,SMIM14,SREBF1,SMIM13,ST6GAL1,METRN,GPT2,SMIM19,NME4,ANO6,SLC39A14,TUBA4B,LSS,NT5C3A,SMDT1,DDAH1,ASPH,TMEM219,MET,ATP6V1A,KANK1,RAB1A,SAR1B,INSIG1,ARPP19,TOB1,PBLD,PTDSS1,PARD6B,ABLIM3,CEP70,UBQLN1,METTL5,CAMTA1,STOM,FNIP2,UGGT1,SERF2,ANKRD28,MLXIP,TIMM8A,PRELID1,RAB4A,LRRC75A,EDEM1,SURF4,STARD10,TMA…	Hypnozoite	Up
RCOR1	ENCODE	25/702	25	702	3.56125	0.00119861	0.0209235	2.05904	13.8503	ISCA1,SAR1B,USP12,UQCR11,CAAP1,WASL,SAT1,UQCRH,CHCHD5,BCL2L13,PARD6B,ZNF706,MPC1,CEP70,RPL36,SERF2,SS18L2,OSGIN1,COMMD7,TMCO3,RHEB,SCD,ERGIC1,TOMM5,MEGF9	Hypnozoite	Up
TCF3	ENCODE	28/840	28	840	3.33333	0.00166362	0.0209235	1.92602	12.3241	ERRFI1,CLIC4,SLC35D1,POLDIP2,INSIG1,USP12,CISD2,TWF1,ATP2A2,PIK3R1,RNF7,TOB1,GNG5,BLOC1S1,MPC2,SUMO3,GPBP1,RPL36,SMIM14,OST4,SMIM13,ACSL1,TXNRD1,ELL2,BOLA3,RPS20,SMIM20,FTL	Hypnozoite	Up
TAF1	ENCODE	83/3346	83	3346	2.48057	0.00170844	0.0209235	1.47677	9.41025	RPL30,ISCA1,CLIC4,UHRF1BP1L,USP38,ARL6IP1,TMEM167A,ARPC1A,ATP2A2,CAAP1,WASL,SAT1,CHCHD5,HINT1,SERP1,C19ORF53,PPP2R5E,CDC26,MPC2,GPBP1,RPL36,DENR,SEC61B,RPL39,RPS13,TMEM14B,RPS12,COA5,SMIM14,SMIM13,PRKAB2,SMIM19,ACYP2,KIF22,ZHX1,UGDH,SMDT1,ACOX1,TTPAL,RPL28,FTL,POLDIP2,SAR1B,SSNA1,RPL12,RPL11,TWF1,DLST,COX7A2,PIK3R1,DNAJC25,RNF7,OAZ1,TOB1,UQCRH,PBLD,TBRG1,BCL2L13,PTDSS1,RPS15A,ZNF706,UBQLN1,SSR1,U…	Hypnozoite	Up
HNF4A	ENCODE	38/1276	38	1276	2.97806	0.0020528	0.0209235	1.72688	10.6869	UHRF1BP1L,MCUR1,SLC35D1,COX17,UQCR11,CPN2,CHCHD5,SLC22A18AS,MPC2,AOX1,TMEM14A,APOC1P1,IL13RA1,RWDD1,ABCC2,HMGCS1,PCGF5,SLC31A1,EDEM1,IDH1,SURF4,CYP4F3,MTUS1,NFATC3,APOC3,MAT1A,PTGR1,SLC39A14,CYP8B1,UGDH,RBP5,ACOX1,SCD,EHHADH,TMBIM1,SDC1,UBE2K,FTL	Hypnozoite	Up
PPARG	CHEA	20/535	20	535	3.73832	0.00208476	0.0209235	2.15224	13.286	SCARB1,CDKN1A,UHRF1BP1L,ACSL1,EDEM1,INSIG1,SNX10,ANO6,WASL,NENF,TOB1,FADS2,TMEM134,BCL2L13,SCD,RAD21,MPC2,AOX1,COX14,POLR2J	Hypnozoite	Up
UBTF	ENCODE	46/1631	46	1631	2.82036	0.00209235	0.0209235	1.64216	10.1312	RNF10,CLIC4,SLC35D1,CEBPG,ATP2A2,PIK3R1,WASL,NENF,SAT1,TOB1,UQCRH,RPS6KA3,SERP1,MPC1,NMRK1,MPC2,GPBP1,FAM120A,CAMTA1,ZCCHC24,MAP2K3,RWDD1,MLXIP,ACSL1,LRRC75A,EDEM1,IDH1,GLRX5,SURF4,NFATC3,ELOVL6,PLEKHA3,DHCR24,SORBS1,ELL2,TMCO3,GLUD1,UGDH,ASPH,PSAT1,TMBIM1,SDC1,CCNYL1,LPIN1,UBE2K,LGR4	Hypnozoite	Up
GATA1	CHEA	26/807	26	807	3.22181	0.00379357	0.034487	1.85151	10.3211	ERRFI1,SCARB1,ABHD2,INSIG1,TSHZ2,SLC40A1,FURIN,PIK3R1,SLC30A10,ABCB11,ADIPOR1,BCL2L13,HINT1,PARD6B,ABLIM1,SLCO2B1,CAMTA1,ST6GAL1,RAB4A,SEMA4B,SORD,ANO6,SORBS1,NT5C3A,BOLA3,TMBIM1	Hypnozoite	Up
ZNF384	ENCODE	24/730	24	730	3.28767	0.00415713	0.0346428	1.88703	10.3465	ATP6V1A,MLXIP,RNF10,SMIM13,RPL41,CLIC4,RALBP1,DESI1,SS18L2,RPL35A,PLEKHA3,ARPP19,COMMD7,SAT1,GLUD1,RPS15A,LYRM4,UQCRQ,CDC26,APOC1,RBCK1,RPS21,LPIN2,TNRC6A	Hypnozoite	Up
MYC	CHEA	20/573	20	573	3.4904	0.0045085	0.0346807	2.00037	10.8056	COX8A,MAP2K3,ANKRD28,SREBF1,RPL30,ARL6IP1,RPL12,INSIG1,RPL11,NME4,CHCHD5,RPS15A,RPS18,RPL36,RPL28,RPS21,RPS13,RPS12,RPS23,FTL	Hypnozoite	Up
MAX	ENCODE	53/2073	53	2073	2.55668	0.00734482	0.0510948	1.48133	7.27891	ERRFI1,RPL30,MCUR1,POP7,CISD2,GCSH,MRPL41,GPBP1,SEC61B,RPL39,RPS13,FADS1,RPS12,ST6GAL1,GLRX5,SMIM19,LSS,ASPH,MTHFD2L,ATP6V1A,RPL12,INSIG1,RPL11,PBLD,PTDSS1,RPS15A,ZNF706,UBQLN1,SSR1,METTL5,SERF2,ANKRD28,RWDD1,MLXIP,TIMM8A,PRELID1,RPL41,RAB4A,RPL35A,ALDH4A1,GLUD1,RPS28,LYRM4,RHEB,SCD,VMA21,NDUFAF2,SDC1,RPS20,EBAG9,TOMM5,RPS23,MEGF9	Hypnozoite	Up
GATA2	CHEA	24/772	24	772	3.10881	0.00812426	0.0510948	1.77713	8.55313	MAP3K2,MAP2K3,ERRFI1,CLIC4,CDKN1A,RAB4A,MCFD2,EDEM1,ABHD2,INSIG1,ELOVL6,DHCR24,FURIN,PIK3R1,SORBS1,SLC30A10,ABCB11,ADIPOR1,ELL2,FADS2,HINT1,TMBIM1,TAB3,PLIN5	Hypnozoite	Up
FLI1	ENCODE	21/650	21	650	3.23077	0.00858681	0.0510948	1.84459	8.77571	ATP6V1A,ISCA1,PRELID1,RPL41,ARL6IP1,TMEM167A,GLRX5,COX17,ORMDL1,COX7A2,UQCRH,NT5C3A,TBRG1,CHCHD5,RPS18,MPC2,DPH3,RPS21,UGGT1,RPS13,COA5	Hypnozoite	Up
CREB1	CHEA	39/1444	39	1444	2.70083	0.00913508	0.0510948	1.55224	7.28872	RAB1A,ISCA1,CDKN1A,USP38,INSIG1,MTTP,CEBPG,TWF1,CAAP1,MSMO1,RNF7,ADIPOR1,TOB1,CDC14B,FADS2,PARD6B,RPS18,GUK1,GPBP1,UBQLN1,CAMTA1,COX14,RPS13,SERF2,COX8A,MAP2K3,MLXIP,SREBF1,SLC31A1,SS18L2,SYVN1,ZCRB1,LARP4,ELL2,SMDT1,UQCRQ,RHEB,TTPAL,RPL28	Hypnozoite	Up
TP63	CHEA	38/1399	38	1399	2.71623	0.00919706	0.0510948	1.56031	7.3161	ERRFI1,KANK1,CDKN1A,CSTA,ABHD2,TSHZ2,CEBPG,CD99L2,ACACB,EGFR,CCDC28A,ABLIM1,ABLIM3,PSD3,SSR1,FBRSL1,CAMTA1,SNCG,STOM,SLC38A4,MLXIP,PRKAB2,RPL41,RAB4A,GPX2,ACSL1,SEMA4B,MTUS1,ELOVL6,LMO7,TTC39C,LSM6,RNF128,VMA21,TMBIM1,SDC1,TAB3,MET	Hypnozoite	Up
RFX5	ENCODE	18/559	18	559	3.22004	0.0148068	0.0726741	1.83081	7.71258	MBNL2,HMGCS1,SS18L2,SYVN1,COMMD7,TOB1,CDC14B,RHEB,SCD,PSAT1,NMRK1,APOC1,CAMTA1,PMS2P1,COX14,EBAG9,HMGN3,APOC1P1	Hypnozoite	Up
NFYA	ENCODE	55/2250	55	2250	2.44444	0.0148595	0.0726741	1.40966	5.9334	ERRFI1,ARL6IP1,TMEM167A,TUSC2,MSMO1,CCDC28A,GCSH,MPC1,PPP2R5E,HMGN3,COX8A,MAP2K3,MBNL2,HMGCS1,GLRX5,KIF22,SMDT1,PMS2P1,SNRPF,FTL,ACSS2,USP16,ABHD2,INSIG1,CEBPG,RNF7,OAZ1,TOB1,PARD6B,RDH11,DPH3,FAM120A,CAMTA1,COX14,APOC1P1,DNAJC19,RWDD1,UQCC3,SS18L2,TMA7,SYVN1,ORMDL1,DHCR24,ALDH4A1,SPCS3,CPS1,GPR180,RHEB,SCD,PSAT1,NDUFAF2,CCNYL1,EBAG9,MEGF9,LNX2	Hypnozoite	Up
HDAC2	ENCODE	8/175	8	175	4.57143	0.0152616	0.0726741	2.61232	10.9258	HINT1,EDEM1,USP12,ANO6,PLEKHA3,ZHX1,TMCO3,EBAG9	Hypnozoite	Up
GABPA	ENCODE	51/2082	51	2082	2.44957	0.018168	0.0791406	1.4078	5.64261	RPL30,USP38,TMEM167A,TUSC2,CAAP1,CCDC28A,CHCHD5,SERP1,C19ORF53,PPP2R5E,CDC26,RPS13,COA5,COX8A,GLRX5,SMIM19,KIF22,ZCRB1,RNF167,TTPAL,RPL28,ATP6V1A,USP16,POLDIP2,SAR1B,MTTP,DLST,UQCR11,COX7A2,DNAJC25,ARPP19,UQCRH,TBRG1,BCL2L13,DPH3,FAM120A,COX14,UGGT1,OST4,PRELID1,RPL41,TMA7,SYVN1,LARP4,LSM3,UQCRQ,VMA21,RPS20,RPS21,TOMM5,TNRC6A	Hypnozoite	Up
ZBTB7A	ENCODE	53/2184	53	2184	2.42674	0.0189795	0.0791406	1.39532	5.53162	CLIC4,MCFD2,POP7,ATP2A2,TMEM141,TSKU,MRPL41,MPC1,MPC2,FBRSL1,FADS1,SMIM13,ST6GAL1,NME4,ELOVL6,ANO6,ZHX1,TUBA4B,LSS,TMEM134,SLC25A15,DDAH1,TMEM219,TTPAL,FTL,RAB1A,SLC35D1,SSNA1,RPL12,USP12,AK4,PIK3R1,SLC30A10,OAZ1,PBLD,ZNF706,GNG5,METTL5,ANKRD28,PRELID1,IDH1,SEMA4B,SURF4,OSGIN1,LSM5,TMCO3,HIPK2,GLUD1,APOC1,SDC1,RPS21,LPIN2,MSRB1	Hypnozoite	Up
BRCA1	ENCODE	74/3218	74	3218	2.29956	0.0189937	0.0791406	1.33384	5.28686	ERRFI1,POP7,ARL6IP1,TMEM167A,CISD2,CAAP1,WASL,TMEM141,CCDC28A,CHCHD5,SERP1,GUK1,PPP2R5E,CDC26,MPC2,GPBP1,DENR,FADS1,SMIM14,SREBF1,SMIM13,RALBP1,DESI1,HMGCS1,ACYP2,KIF22,COMMD6,ZHX1,RNF167,SMDT1,ASPH,ACOX1,MTHFD2L,ATP6V1A,SAR1B,SSNA1,RPL12,ABHD2,DLST,PIK3R1,DNAJC25,RNF7,TOB1,PBLD,PTDSS1,PARD6B,RPS15A,ZNF706,DPH3,UBQLN1,SSR1,METTL5,COX14,OST4,RPL41,AGL,NFATC3,SYVN1,EIF2AK2,ORMDL1,LARP4,ELL2,LSM3,AL…	Hypnozoite	Up
ZMIZ1	ENCODE	13/914	13	914	1.42232	1.86501e-08	9.38922e-07	9.8206	174.781	HSP90AB1,CD81,EDF1,RPL10A,MYL12A,ACTG1,MYL12B,EIF1,MYL6,LGALS1,UBC,CALR,PPIA	Hypnozoite	Down
NELFE	ENCODE	8/234	8	234	3.4188	2.13391e-08	9.38922e-07	21.1671	373.868	HSP90AB1,UBC,CFL1,CALR,RPL10A,B2M,ACTG1,EIF1	Hypnozoite	Down
TCF3	ENCODE	12/840	12	840	1.42857	7.14512e-08	2.0959e-06	9.56072	157.314	CD63,HSP90AB1,LGALS1,UBC,COMMD2,EDF1,ENO1,RPL10A,PPIA,MYL12A,ACTG1,MYL12B	Hypnozoite	Down
KLF4	CHEA	10/987	10	987	1.01317	2.26558e-05	0.000498426	6.26738	67.0302	IFITM2,HSP90AB1,UBB,ANXA2,CFL1,ENO1,APOE,CALR,PPIA,ACTG1	Hypnozoite	Down
CEBPD	ENCODE	8/734	8	734	1.08992	0.000103347	0.00181891	6.42224	58.9396	MYL6,UBB,ANXA4,UBC,CFL1,ENO1,ACTG1,EIF1	Hypnozoite	Down
PML	ENCODE	11/1596	11	1596	0.689223	0.000270969	0.00362158	4.25056	34.912	CD63,UBB,UBC,CFL1,EDF1,ENO1,RPL10A,PPIA,ACTG1,SKP1,EIF1	Hypnozoite	Down
ETS1	ENCODE	4/156	4	156	2.5641	0.00028808	0.00362158	14.0875	114.845	HSP90AB1,UBB,UBC,MYL12A	Hypnozoite	Down
FOSL2	ENCODE	4/196	4	196	2.04082	0.000682124	0.00750336	11.1301	81.1415	KRT18,UBC,KRT8,ENO1	Hypnozoite	Down
PBX3	ENCODE	9/1269	9	1269	0.70922	0.000893863	0.00873999	4.17388	29.3005	CD63,MYL6,HSP90AB1,UBB,UBC,ENO1,CALR,PPIA,EIF1	Hypnozoite	Down
TAF1	ENCODE	15/3346	15	3346	0.448296	0.00176175	0.0155034	2.87994	18.263	HSP90AB1,CLTA,EDF1,ENO1,RPL10A,ACTG1,MYL12B,EIF1,MYL6,UBB,UBC,CFL1,CALR,PPIA,SKP1	Hypnozoite	Down
CHD1	ENCODE	6/655	6	655	0.91603	0.00204141	0.0161915	5.10059	31.5937	CFL1,CALR,PPIA,MYL12A,MYL12B,EIF1	Hypnozoite	Down
CREB1	CHEA	9/1444	9	1444	0.623269	0.00220793	0.0161915	3.63057	22.2035	MYL6,HSP90AB1,UBB,HLA-A,CALR,B2M,PPIA,SKP1,EIF1	Hypnozoite	Down
RCOR1	ENCODE	6/702	6	702	0.854701	0.00288646	0.0186742	4.74458	27.745	HSP90AB1,LGALS1,UBC,ENO1,MYL12A,MYL12B	Hypnozoite	Down
RELA	ENCODE	5/484	5	484	1.03306	0.0029709	0.0186742	5.64834	32.8671	IL32,HSP90AB1,RPL10A,B2M,MYL12A	Hypnozoite	Down
ATF2	ENCODE	13/2852	13	2852	0.455821	0.00347551	0.0203897	2.79978	15.8524	HSP90AB1,COMMD2,ENO1,RPL10A,MYL12A,EIF1,MYL6,UBB,ARPC3,UBC,CFL1,APOE,PPIA	Hypnozoite	Down
SPI1	CHEA	7/1056	7	1056	0.662879	0.00521673	0.028692	3.71138	19.5066	ARPC3,UBC,CFL1,CLTA,HLA-A,B2M,MYL12B	Hypnozoite	Down
FOXA1	ENCODE	3/205	3	205	1.46341	0.00849612	0.0439799	7.7216	36.8177	KRT18,KRT8,MYL12A	Hypnozoite	Down
TAF7	ENCODE	5/640	5	640	0.78125	0.00955805	0.0454202	4.2266	19.6552	HSP90AB1,UBC,ENO1,MYL12A,EIF1	Hypnozoite	Down
BRCA1	ENCODE	13/3218	13	3218	0.403978	0.00980663	0.0454202	2.42703	11.2243	HSP90AB1,RPL10A,MYL12A,MYL12B,EIF1,MYL6,UBB,UBC,CFL1,CALR,B2M,PPIA,SKP1	Hypnozoite	Down
ZBTB7A	ENCODE	10/2184	10	2184	0.457875	0.0110904	0.0487975	2.63896	11.8797	CD63,MYL6,HSP90AB1,LGALS1,ANXA4,UBC,ENO1,APOE,CALR,ACTG1	Hypnozoite	Down
KAT2A	ENCODE	2/90	2	90	2.22222	0.0146541	0.0605818	11.5798	48.9021	HSP90AB1,CFL1	Hypnozoite	Down
RUNX1	CHEA	7/1294	7	1294	0.540958	0.0151455	0.0605818	2.98697	12.5156	LGALS1,CD81,ARPC3,UBC,TPM1,ENO1,MYL12B	Hypnozoite	Down
POU5F1	CHEA	3/261	3	261	1.14943	0.0162574	0.0622022	6.02846	24.8325	IFITM2,UBB,ENO1	Hypnozoite	Down
TP63	CHEA	7/1399	7	1399	0.500357	0.0223271	0.0816937	2.74613	10.4407	ANXA2,AMBP,TPM1,KRT8,ENO1,PPIA,MYL12B	Hypnozoite	Down
SRF	ENCODE	3/299	3	299	1.00334	0.0232084	0.0816937	5.2444	19.7359	CFL1,MYL12A,ACTG1	Hypnozoite	Down
USF1	ENCODE	7/1423	7	1423	0.491918	0.0242571	0.0821011	2.6961	10.0269	CD63,CFL1,CLTA,ENO1,CALR,MYL12A,ACTG1	Hypnozoite	Down
IRF8	CHEA	2/121	2	121	1.65289	0.0255276	0.0832012	8.54988	31.3609	HSP90AB1,HLA-A	Hypnozoite	Down
RFX5	ENCODE	4/559	4	559	0.715564	0.0270369	0.084973	3.77969	13.6468	MYL6,UBB,UBC,B2M	Hypnozoite	Down
BCLAF1	ENCODE	5/851	5	851	0.587544	0.0291097	0.0883329	3.13781	11.0974	HSP90AB1,UBC,COMMD2,MYL12A,EIF1	Hypnozoite	Down
NANOG	CHEA	4/595	4	595	0.672269	0.0329524	0.0959392	3.54287	12.0907	IFITM2,UBB,APOA2,ENO1	Hypnozoite	Down
BHLHE40	ENCODE	3/348	3	348	0.862069	0.0342173	0.0959392	4.48833	15.1482	ANXA4,ENO1,PPIA	Hypnozoite	Down
CEBPB	ENCODE	2/144	2	144	1.38889	0.0351534	0.0959392	7.15674	23.961	UBB,EIF1	Hypnozoite	Down
SALL4	CHEA	3/355	3	355	0.84507	0.0359772	0.0959392	4.3975	14.6211	SPON2,UBB,UBC
